# Diverse *w*Mel variants of *Wolbachia pipientis* differentially rescue fertility and cytological defects of the *bag of marbles* partial loss of function mutation in *Drosophila melanogaster*

**DOI:** 10.1101/2021.01.15.426050

**Authors:** Jaclyn E. Bubnell, Paula Fernandez-Begne, Cynthia K.S. Ulbing, Charles F. Aquadro

## Abstract

In *Drosophila melanogaster,* the maternally inherited endosymbiont *Wolbachia pipientis* interacts with germline stem cell genes during oogenesis. One such gene, *bag of marbles* (*bam*) is the key switch for differentiation and also shows signals of adaptive evolution for protein diversification. These observations have led us to hypothesize that *W. pipientis* could be driving the adaptive evolution of *bam* for control of oogenesis. To test this hypothesis, we must understand the specificity of the genetic interaction between *bam* and *W. pipientis*. Previously, we documented that the *W. pipientis* variant, *w*Mel, rescued the fertility of the *bam^BW^* hypomorphic mutant as a transheterozygote over a *bam* null. However, *bam^BW^* was generated more than 20 years ago in an uncontrolled genetic background and maintained over a balancer chromosome. Consequently, the chromosome carrying *bam^BW^* accumulated mutations that have prevented controlled experiments to further assess the interaction. Here, we used CRISPR/Cas9 to engineer the same single amino acid *bam* hypomorphic mutation (*bam^L255F^*) and a new *bam* null disruption mutation into the *w^1118^* isogenic background. We assess the fertility of wildtype *bam*, *bam^L255F^/bam^null^* hypomorphic, and *bam^L255F^/ bam^L255F^* mutant females, each infected individually with ten *W. pipientis w*Mel variants representing three phylogenetic clades. Overall, we find that all of the *W. pipientis* variants tested here rescue *bam* hypomorphic fertility defects with *w*MelCS-like variants exhibiting the strongest rescue effects. Additionally, these variants did not increase wildtype *bam* female fertility. Therefore, both *bam* and *W. pipientis* interact in genotype-specific ways to modulate female fertility, a critical fitness phenotype.
