## Supplemental Tables for "Diverse *w*Mel variants of *Wolbachia pipientis* differentially rescue fertility and cytological defects of the *bag of marbles* partial loss of function mutation in *Drosophila melanogaster*"

### Sheet: Table S1
Table S1 ssODN Donor to generate bam[L255F], gRNAs to generate the bam[L255F] and the bam[null-In2-3xP3-DsRed] allele, and the Lig4 siRNA sequence used for injections.
Name	Sequence
Donor- bam[L255F] ssODN	GCTTCCTTGTCCAGCAGCGCCGCACCTTGGAGGCGAATCGCCACTTCGATTTCGAGAAATACGACGAGTGTGACAAGTTGTTTAAGGGTTTCGCATCCTATCTCGACAACTTCAAACTGCTTTTAAAGCCCAAAATGCGCAATCGAAACGGAAACTCGGGGAGCAATGCGGACAAGTGTAAGCTG
gRNA-bam-ex2-bam[L255F]	GTCGTAAGGGTTTCGCATCCTATT
gRNA-bam-In2-bam[In2-3xP3-DsRed]	GTAAATAATAAAATCGTTGC
gRNA-bam-In2-bam[In2-3xP3-DsRed]	TCGTTGCAGGAATAGCTGAA
Lig4_melsubgroup	GACACAGCAAGCATCAGCTGCAGGA

### Sheet: Table S2
Table S2 All primers used in this study for CRISPR constructs, cloning, W. pipientis PCR, and RT-qPCR.
ID	Primer description	Sequence
P1	ARMF 349	TTCGCCAATCTGCAGATTAAA
P2	ARMR 663	GTTTTAAACGCTTGACAA
P3	ARMF 391 qPCR	TCGGCGTCTTATGTTCAATTT
P4	ARMR 569 qPCR	CAAAGAATCCCCGAGTTAGC
P126	melbam-3xP3-2ndintron_5’homarm_fwd	gtgtcgcccttcgctgaagcaggtgAAAAACAAATTGAATATGAAAATGG
P127	melbam-3xP3-2ndintron_5'homarm_rev	ttgaattagatccAATAGCTGAATAGTTGCTTG
P128	melbam-3xP3-2ndintron_3xP3-DsRed_fwd	ctattcagctattGGATCTAATTCAATTAGAGACTAATTC
P129	melbam-3xP3-2ndintron_3xP3-DsRed_rev	aaatcgttgcaagTAAGATACATTGATGAGTTTGG
P130	melbam-3xP3-2ndintron_3'-homologyarm_fwd	tcaatgtatcttaCTTGCAACGATTTTATTATTTACAGTCCATACTC
P131	melbam-3xP3-2ndintron_3'-homologyarm_rev	agagcctcgagctgcagaaggcctaAGGGATCTCAGCCGCTCC
p378	rpl32 for RTqPCR forward	CCGCTTCAAGGGACAGTATC
p379	rpl32 for RTqPCR reverse	GACAATCTCCTTGCGCTTCT
p388	wsp_F	CATTGGTGTTGGTGTTGGTG
p389	wsp_R	ACCGAAATAACGAGCTCCAG
	dprA_F	CAGAACGTTTCGATGCTTCA
	dprA_R	TGTTACAGCAAGCGGAATTG

### Sheet: Table S3
Table S3 Plasmids, primer names, and templates for cloning donor constructs for the CRISPR bam null.
Plasmid name	Primer pairs for cloning - details and sequences in Table S2				Templates				ID
	5' homology arm	Insertion	3' homology arm	Vector	5' homology arm	Insertion	3' homology arm	Vector
pHD-DsRed-attP2	NA	NA	NA	NA	NA	NA	NA	NA	D3
Dmel/bam[In2-3xP3-DsRed]	p126 p127	p128 p129	p130 p131	p53 p54	w1118 gDNA	AscI EcoRI insert of D3	w1118 gDNA	AscI EcoRI vector of D3	D34-3
